# Lysosomal proteomics reveals mechanisms of neuronal apoE4-associated lysosomal dysfunction

**DOI:** 10.1101/2023.10.02.560519

**Authors:** Einar K. Krogsaeter, Justin McKetney, Leopoldo Valiente-Banuet, Angelica Marquez, Alexandra Willis, Zeynep Cakir, Erica Stevenson, Gwendolyn M. Jang, Antara Rao, Emmy Li, Anton Zhou, Anjani Attili, Timothy S. Chang, Martin Kampmann, Yadong Huang, Nevan J. Krogan, Danielle L. Swaney

## Abstract

ApoE4 is the primary risk factor for Alzheimer Disease (AD). Early AD pathological events first affect the neuronal endolysosomal system, which in turn causes neuronal protein aggregation and cell death. Despite the crucial influence of lysosomes upon AD pathophysiology, and that apoE4 localizes to lysosomes, the influence of apoE4 on lysosomal function remains unexplored. We find that expression of apoE4 in neuronal cell lines results in lysosomal alkalinization and impaired lysosomal function. To identify driving factors for these defects, we performed quantitative lysosomal proteome profiling. This revealed that apoE4 expression results in differential regulation of numerous lysosomal proteins, correlating with apoE allele status and disease severity in AD brains. In particular, apoE4 expression results in the depletion of lysosomal Lgals3bp and the accumulation of lysosomal Tmed5. We additionally validated that these lysosomal protein changes can be targeted to modulate lysosomal function. Taken together, this work thereby reveals that apoE4 causes widespread lysosomal defects through remodeling the lysosomal proteome, with the lysosomal Tmed5 accumulation and Lgals3bp depletion manifesting as lysosomal alkalinization in apoE4 neurons.
