## Supplemental Table 3 for "Lysosomal proteomics reveals mechanisms of neuronal apoE4-associated lysosomal dysfunction"

### Sheet: S1
	Supplementary Table S3. Variable Windows for Data-Independent Acquisition Method
	Center and width in m/z of isolation windows used for data independent acquisition (DIA) mass spectrometry methods
	Center (m/z)	Isolation Window Width (m/z)
	373	16
	388	16
	403	16
	418	16
	433	16
	448	16
	463	16
	478	16
	493	16
	508	16
	523	16
	538	16
	553	16
	568	16
	583	16
	598	16
	613	16
	628	16
	643	16
	659	18
	676	18
	693	18
	710	18
	727	18
	744	18
	761	18
	778	18
	795	18
	813	20
	832	20
	851	20
	870	20
	889	20
	908	20
	929.5	25
	953.5	25
	977.5	25
	1006.5	35
	1048	50
	1111	78
